# Development of heat shock resistance in *L. pneumophila* modeled by experimental evolution

**DOI:** 10.1101/2023.04.27.538606

**Authors:** Jeffrey Liang, Sebastien P. Faucher

**Affiliations:** Department of Natural Resource Sciences, McGill University, Sainte-Anne-de-Bellevue, Québec, Canada; Centre de Recherche en Infectiologie Porcine et Avicole (CRIPA), Faculté de Médecine Vétérinaire, Université de Montréal, Saint-Hyacinthe, QC, Canada

**Keywords:** Legionella pneumophila, Hot water distribution systems, Adaptive laboratory evolution, Experimental evolution, Heat resistance, Pasteurization

## Abstract

Because it can grow in buildings with complex hot water distribution systems (HWDS), healthcare facilities recognize the waterborne bacterium *Legionella pneumophila* as a major nosocomial infection threat and often try to clear the systems with a pasteurization process known as superheat-and-flush. After this treatment, many facilities find that the contaminating populations slowly recover, suggesting the possibility of *in situ* evolution favouring increased survival in high temperature conditions. To mimic this process in a controlled environment, an adaptive laboratory evolution (ALE) model was used to select a wild-type strain of *L. pneumophila* for survival to transient exposures to temperatures characteristic of routine hot water use or failed pasteurization processes in HWDS. Over their evolution, these populations became insensitive to exposure to 55 °C and innovated the ability to survive short exposures to 59 °C heat shock. Heat-adapted lineages maintained a higher expression of heat shock genes during low-temperature incubation in freshwater, suggesting a pre-adaptation to heat stress. Although there were distinct mutation profiles in each of the heat-adapted lineages, each acquired multiple mutations in the DnaJ/DnaK/ClpB disaggregase complex, as well as mutations in chaperone *htpG* and protease *clpX.* These mutations were specific to heat shock survival and were not seen in control lineages included in the ALE without exposure to heat shock. This study supports *in situ* observations of adaptation to heat stress and demonstrate the potential of *L. pneumophila* to develop resistance to control measures.

**Importance:** As a bacterium that thrives in warm water ecosystems, *Legionella pneumophila* is a key factor motivating regulations on hot water systems. Two major measures intended to control *Legionella* are the maintenance of high circulating temperatures to curtail growth and the use of superheat-and-flush pasteurization processes to eliminate established populations. Although hospitals are particularly vulnerable to nosocomial pneumoniae caused by *Legionella*, they recurrently experience recolonization of their hot water systems after treatment. To understand these long-term survivors, we have used an experimental evolution model to replicate this process. We find major differences between the mutational profiles of heat-adapted and heat-naïve *L. pneumophila* populations, including mutations in major heat shock genes like chaperones and proteases. This model demonstrates the value of appropriate heat treatment of *L. pneumophila* contaminated systems and – in an analogue to antibiotic resistance – the importance of complete eradication of the resident population to prevent selection for more persistent bacteria.
