## Supplementary Table 2 for "Development of heat shock resistance in *L. pneumophila* modeled by experimental evolution"

### Sheet: Sheet1
Predicted mutations
position	mutation	HA-2 Isolate A - 30 Passages	HA-2 Isolate B - 30 Passages	HA-2 Isolate C - 30 Passages	HA-2 Isolate D - 30 Passages	HA-2 Isolate E - 30 Passages	HA-2 Isolate F - 30 Passages	HA-2 Isolate G - 30 Passages	HA-4 Isolate A - 30 Passages	HA-4 Isolate B - 30 Passages	annotation	gene	description
81789	T→G							1			L193V (TTG→GTG)	A9F03_00380 →	GGDEF‑domain containing protein
173323	Δ37,890 bp	1	1	1	1	1	1	1	1	1		A9F03_00725–A9F03_00905	37 genes
640136	(A)8→7	1	1	1	1	1	1	1			coding (46/294 nt)	A9F03_02970 →	hypothetical protein
796728	A→G								1		G577G (GGA→GGG)	A9F03_03590 →	ABC transporter ATP‑binding protein
796904	A→T								1		T4S (ACT→TCT)	A9F03_03595 →	hypothetical protein
939950	T→C	1	1	1	1	1	1	1			V266A (GTC→GCC)	A9F03_04180 →	rod shape‑determining protein MreC
956838	C→T									1	T197M (ACG→ATG)	A9F03_04265 →	GGDEF domain‑containing protein
1380313	T→G		1								L219V (TTA→GTA)	A9F03_06170 →	cytochrome d ubiquinol oxidase subunit II
1563839	Δ1 bp								1	1	coding (694/1872 nt)	A9F03_07020 →	molecular chaperone HtpG
1999812	G→A								1	1	G362R (GGA→AGA)	A9F03_08920 →	ATP‑dependent chaperone ClpB
position	mutation	HA-2 Isolate A - 30 Passages	HA-2 Isolate B - 30 Passages	HA-2 Isolate C - 30 Passages	HA-2 Isolate D - 30 Passages	HA-2 Isolate E - 30 Passages	HA-2 Isolate F - 30 Passages	HA-2 Isolate G - 30 Passages	HA-4 Isolate A - 30 Passages	HA-4 Isolate B - 30 Passages	annotation	gene	description
2313905	A→T	1	1		1	1	1	1			F95Y (TTT→TAT)	A9F03_10315 ←	molecular chaperone DnaJ
2316031	C→T	1	1	1	1	1	1	1			M94I (ATG→ATA)	A9F03_10320 ←	molecular chaperone DnaK
2704184	(A)7→6					1	1				coding (374/852 nt)	A9F03_11970 →	hypothetical protein
2704186	Δ1 bp	1	1		1				1	1	coding (376/852 nt)	A9F03_11970 →	hypothetical protein
2874519	(A)8→7							1			coding (1220/1263 nt)	A9F03_12790 →	histidine kinase
2958825	G→A									1	Q210* (CAA→TAA)	A9F03_13175 ←	MFS transporter
3042468	A→C	1	1	1	1	1	1	1	1	1	L68R (CTT→CGT)	sirA ←	two‑component system response regulator UvrY
3172262	T→A							1			D183V (GAT→GTT)	A9F03_14145 ←	translation initiation factor IF‑2
